# Bacterial Volatile Organic Compound Specialists in the Phycosphere

**DOI:** 10.1101/2024.06.14.599129

**Authors:** Vaishnavi G. Padaki, Xavier Mayali, Peter K. Weber, Stephen J. Giovannoni, Kaylene Abraham, Kerry Jacobs, Lindsay Collart, Kimberly H. Halsey

**Affiliations:** Department of Microbiology, Oregon State University; Lawrence Livermore National Laboratory, Livermore, CA 94550 USA

**Keywords:** Phycosphere, Volatile organic compounds, Algal-bacterial interactions, Phytoplankton photosynthesis, Hydrocarbon metabolism

## Abstract

Labile dissolved organic carbon (LDOC) in the oceans accounts for ∼¼ of marine primary production and turns over with a half-life of seconds to days, fueling one of the largest engines of microbial heterotrophic production on the planet. Volatile organic compounds (VOCs) are poorly constrained components of LDOC. Here, we detected 78 *m*/*z* signals, corresponding to unique VOCs, including petroleum hydrocarbons, totaling 18.5 nM in the culture medium of a model diatom. In five cocultures with bacteria adapted to grow with this diatom, 1 to 66 VOCs were depleted. Two of the most active VOC consumers, *Marinobacter* and *Roseibium,* contained more genes encoding VOC oxidation proteins, and attached to the diatom, suggesting VOC specialism. With NanoSIMS and stable isotope labeling, we confirmed that *Marinobacter* incorporated carbon from benzene, one of the depleted VOCs detected in the co-culture. Diatom gross carbon production increased by up to 29% in the presence of VOC consumers, indicating that VOC consumption by heterotrophic bacteria in the phycosphere – a region of rapid organic carbon oxidation that surrounds phytoplankton cells – could impact global rates of gross primary production.
