## Supplementary Table S3 for "Bacterial Volatile Organic Compound Specialists in the Phycosphere"

### Sheet: VOC produced fmol per cell
m/z	Growth_phase	Functional_groups	Concentration (ppbv per cells/ml)	Concentration (fmol per cell)		m/z	Growth_phase	Functional_groups	Concentration (ppbv per cell)	Concentration (fmol per cell)
31.012	Exponential	Aldehyde	5.19888e-06	0.487689		42.034	Stationary	Nitrogen containing compound	3.90931e-07	0.0366719
33.036	Exponential	Alcohol	4.37577e-05	4.10476		43.054	Stationary	Hydrocarbon	6.4158e-06	0.601845
42.034	Exponential	Nitrogen containing compound	5.43005e-06	0.509374		44.048	Stationary	Nitrogen containing compound	5.25302e-07	0.0492768
43.054	Exponential	Hydrocarbon	5.73974e-05	5.38426		48.033	Stationary	Unknown	3.36659e-07	0.0315808
44.048	Exponential	Nitrogen containing compound	5.38861e-06	0.505487		49.028	Stationary	Alcohol	2.11283e-07	0.0198197
45.033	Exponential	Aldehyde	4.06094e-05	3.80943		59.054	Stationary	Mixed	3.57685e-06	0.335532
47.049	Exponential	Mixed	4.79162e-05	4.49486		63.026	Stationary	Sulfur containing compound	1.26621e-06	0.118779
48.033	Exponential	Unknown	3.78891e-06	0.355424		68.066	Stationary	Unknown	2.26831e-07	0.0212782
49.028	Exponential	Alcohol	2.37052e-06	0.222371		69.074	Stationary	Hydrocarbon	1.51156e-06	0.141794
52.018	Exponential	Nitrogen containing compound	2.04268e-06	0.191617		73.066	Stationary	Mixed	1.79422e-06	0.168309
54.033	Exponential	Nitrogen containing compound	1.62762e-06	0.152681		78.01	Stationary	Mixed	1.78024e-07	0.0166998
59.054	Exponential	Mixed	5.84797e-05	5.48578		79.054	Stationary	Hydrocarbon	8.63055e-06	0.809602
63.026	Exponential	Sulfur containing compound	5.71095e-06	0.535725		80.049	Stationary	Unknown	6.54912e-07	0.0614351
65.056	Exponential	Unknown	2.34933e-06	0.220383		82.078	Stationary	Hydrocarbon	2.61213e-07	0.0245035
68.066	Exponential	Unknown	1.57692e-06	0.147926		83.088	Stationary	Hydrocarbon	9.62148e-07	0.0902558
69.074	Exponential	Hydrocarbon	1.08951e-05	1.02204		89.059	Stationary	Carboxylic acid	6.42257e-07	0.0602479
73.066	Exponential	Mixed	6.18417e-06	0.580116		91.05	Stationary	Nitrogen containing compound	5.20654e-07	0.0488408
75.044	Exponential	Mixed	4.46658e-06	0.418994		93.07	Stationary	Hydrocarbon	5.5581e-06	0.521386
77.06	Exponential	Alcohol	4.47651e-06	0.419926		102.088	Stationary	Unknown	1.14154e-07	0.0107084
78.01	Exponential	Mixed	1.10992e-06	0.104118		103.053	Stationary	Mixed	1.80239e-07	0.0169076
79.054	Exponential	Hydrocarbon	5.6087e-05	5.26133		105.068	Stationary	Hydrocarbon	2.32526e-07	0.0218124
80.049	Exponential	Unknown	4.3747e-06	0.410376		107.086	Stationary	Hydrocarbon	3.84883e-06	0.361046
82.078	Exponential	Hydrocarbon	2.07117e-06	0.19429		108.084	Stationary	Nitrogen containing compound	3.8416e-07	0.0360367
83.088	Exponential	Hydrocarbon	7.79849e-06	0.73155		109.063	Stationary	Alcohol	3.19344e-07	0.0299566
84.092	Exponential	Unknown	1.42073e-06	0.133274		111.116	Stationary	Hydrocarbon	5.98735e-07	0.0561653
86.104	Exponential	Unknown	1.22194e-06	0.114626		113.113	Stationary	Unknown	1.84645e-07	0.0173209
89.059	Exponential	Carboxylic acid	1.40365e-06	0.131671		116.084	Stationary	Unknown	1.00601e-07	0.009437
91.002	Exponential	Carboxylic acid	1.12267e-05	1.05314		117.076	Stationary	Mixed	1.38474e-07	0.0129898
92.062	Exponential	Hydrocarbon	1.20589e-06	0.11312		119.086	Stationary	Hydrocarbon	1.76374e-07	0.016545
93.07	Exponential	Hydrocarbon	3.72482e-05	3.49412		122.097	Stationary	Nitrogen containing compound	2.93262e-07	0.0275099
94.074	Exponential	Unknown	3.67894e-06	0.345109		123.09	Stationary	Nitrogen containing compound	2.71184e-07	0.0254389
95.069	Exponential	Alcohol	6.70085e-06	0.628584		127.109	Stationary	Ketone	1.84557e-07	0.0173127
96.057	Exponential	Unknown	1.76521e-06	0.165588		128.108	Stationary	Unknown	7.05926e-08	0.00662205
97.046	Exponential	Halogenated compound	3.97057e-06	0.372465		129.123	Stationary	Mixed	1.61712e-07	0.0151697
99.098	Exponential	Nitrogen containing compound	2.50249e-06	0.23475		131.074	Stationary	Mixed	9.08363e-08	0.00852104
103.053	Exponential	Mixed	6.1001e-06	0.57223		135.105	Stationary	Mixed	2.95867e-07	0.0277542
105.068	Exponential	Hydrocarbon	2.51531e-06	0.235953		137.1	Stationary	Nitrogen containing compound	1.47122e-07	0.013801
107.086	Exponential	Hydrocarbon	2.58371e-05	2.42369		145.098	Stationary	Unknown	5.21002e-08	0.00488734
108.084	Exponential	Nitrogen containing compound	2.46314e-06	0.231059		149.134	Stationary	Hydrocarbon	5.24107e-05	4.91647
109.063	Exponential	Alcohol	2.04934e-06	0.192241		152.126	Stationary	Unknown	5.79595e-08	0.00543698
112.074	Exponential	Nitrogen containing compound	9.30231e-07	0.0872618		159.119	Stationary	Mixed	4.24584e-08	0.00398288
114.088	Exponential	Unknown	1.18593e-06	0.111248		161.118	Stationary	Unknown	5.43168e-08	0.00509528
115.095	Exponential	Unknown	1.70577e-06	0.160013		163.109	Stationary	Ketone	1.35705e-07	0.01273
117.076	Exponential	Mixed	8.35909e-07	0.0784138		165.128	Stationary	Ketone	2.47279e-07	0.0231964
118.078	Exponential	Unknown	1.11428e-06	0.104527		175.121	Stationary	Nitrogen containing compound	4.9909e-08	0.00468179
119.086	Exponential	Hydrocarbon	2.11352e-06	0.198263		179.11	Stationary	Mixed	4.19223e-08	0.00393259
120.081	Exponential	Nitrogen containing compound	1.1896e-06	0.111593		181.159	Stationary	Ketone	4.93883e-08	0.00463295
121.093	Exponential	Unknown	1.88572e-05	1.76893		187.14	Stationary	Unknown	2.95315e-08	0.00277025
123.09	Exponential	Nitrogen containing compound	2.59711e-06	0.243626		189.149	Stationary	Hydrocarbon	3.496e-08	0.00327948
124.039	Exponential	Nitrogen containing compound	1.46457e-06	0.137387		191.141	Stationary	Ketone	1.12046e-07	0.0105107
124.968	Exponential	Halogenated compound	5.74216e-07	0.0538652		192.146	Stationary	Unknown	3.2892e-08	0.00308548
131.074	Exponential	Mixed	1.13656e-06	0.106617		193.146	Stationary	Unknown	1.1542e-07	0.0108271
135.105	Exponential	Mixed	2.61849e-06	0.245632		194.139	Stationary	Unknown	3.22412e-08	0.00302444
137.1	Exponential	Nitrogen containing compound	1.69279e-06	0.158795		195.114	Stationary	Nitrogen containing compound	1.35975e-07	0.0127553
146.976	Exponential	Unknown	2.92013e-06	0.273927		197.146	Stationary	Carboxylic acid	1.97077e-07	0.0184872
147.116	Exponential	Hydrocarbon	2.85459e-06	0.267779		199.174	Stationary	Unknown	5.8936e-07	0.0552859
149.134	Exponential	Hydrocarbon	0.000346163	32.4723		201.146	Stationary	Unknown	3.97323e-08	0.00372715
155.124	Exponential	Unknown	9.95965e-07	0.0934281		211.163	Stationary	Unknown	3.63514e-08	0.00341
157.158	Exponential	Mixed	1.49871e-06	0.140589					9.5954e-05	9.00112
159.119	Exponential	Mixed	6.13188e-07	0.0575211
161.118	Exponential	Unknown	5.47024e-07	0.0513145
163.106	Exponential	Ketone	2.68737e-06	0.252093
165.128	Exponential	Ketone	2.31505e-06	0.217167
167.134	Exponential	Unknown	1.63809e-06	0.153664
175.121	Exponential	Nitrogen containing compound	4.71381e-07	0.0442187
179.11	Exponential	Mixed	7.32143e-07	0.0686798
180.122	Exponential	Unknown	2.92534e-07	0.0274416
186.183	Exponential	Unknown	3.04623e-07	0.0285757
187.13	Exponential	Hydrocarbon	3.82285e-07	0.0358608
189.149	Exponential	Hydrocarbon	6.34691e-07	0.0595382
191.141	Exponential	Ketone	6.24307e-06	0.585642
192.146	Exponential	Unknown	1.10071e-06	0.103254
195.114	Exponential	Nitrogen containing compound	2.43857e-06	0.228754
199.174	Exponential	Unknown	6.70365e-07	0.0628847
201.146	Exponential	Unknown	4.5353e-07	0.0425441
203.152	Exponential	Nitrogen containing compound	4.05895e-07	0.0380756
211.163	Exponential	Unknown	4.6007e-07	0.0431576
237.171	Exponential	Hydrocarbon	4.33757e-07	0.0406893
			0.000907691	85.1474	1.85621e+07
Phase	Total production (pM per cell)	Cell counts	Total production (µM)
Exponential	85.1	217833	18.5376
Stationary	9	2.21617e+06	19.9455

### Sheet: Exponential (fmol per cell)
m/z	Growth_phase	Functional_groups	Concentration (ppbv per cell)	Concentration (fmol per cell)
33.036	Exponential	Alcohol	4.37577e-05	4.10476
49.028	Exponential	Alcohol	2.37052e-06	0.222371
77.06	Exponential	Alcohol	4.47651e-06	0.419926
95.069	Exponential	Alcohol	6.70085e-06	0.628584
109.063	Exponential	Alcohol	2.04934e-06	0.192241
			5.93549e-05	5.56789
31.012	Exponential	Aldehyde	5.19888e-06	0.487689
45.033	Exponential	Aldehyde	4.06094e-05	3.80943
			4.58083e-05	4.29712
89.059	Exponential	Carboxylic acid	1.40365e-06	0.131671
91.002	Exponential	Carboxylic acid	1.12267e-05	1.05314
			1.26303e-05	1.18481
97.046	Exponential	Halogenated compound	3.97057e-06	0.372465
124.968	Exponential	Halogenated compound	5.74216e-07	0.0538652
			4.54478e-06	0.426331
43.054	Exponential	Hydrocarbon	5.73974e-05	5.38426
69.074	Exponential	Hydrocarbon	1.08951e-05	1.02204
79.054	Exponential	Hydrocarbon	5.6087e-05	5.26133
82.078	Exponential	Hydrocarbon	2.07117e-06	0.19429
83.088	Exponential	Hydrocarbon	7.79849e-06	0.73155
92.062	Exponential	Hydrocarbon	1.20589e-06	0.11312
93.07	Exponential	Hydrocarbon	3.72482e-05	3.49412
105.068	Exponential	Hydrocarbon	2.51531e-06	0.235953
107.086	Exponential	Hydrocarbon	2.58371e-05	2.42369
119.086	Exponential	Hydrocarbon	2.11352e-06	0.198263
147.116	Exponential	Hydrocarbon	2.85459e-06	0.267779
149.134	Exponential	Hydrocarbon	0.000346163	32.4723
187.13	Exponential	Hydrocarbon	3.82285e-07	0.0358608
189.149	Exponential	Hydrocarbon	6.34691e-07	0.0595382
237.171	Exponential	Hydrocarbon	4.33757e-07	0.0406893
			0.000553637	51.9348
163.106	Exponential	Ketone	2.68737e-06	0.252093
165.128	Exponential	Ketone	2.31505e-06	0.217167
191.141	Exponential	Ketone	6.24307e-06	0.585642
			1.12455e-05	1.0549
42.034	Exponential	Nitrogen containing compound	5.43005e-06	0.509374
44.048	Exponential	Nitrogen containing compound	5.38861e-06	0.505487
52.018	Exponential	Nitrogen containing compound	2.04268e-06	0.191617
54.033	Exponential	Nitrogen containing compound	1.62762e-06	0.152681
99.098	Exponential	Nitrogen containing compound	2.50249e-06	0.23475
108.084	Exponential	Nitrogen containing compound	2.46314e-06	0.231059
112.074	Exponential	Nitrogen containing compound	9.30231e-07	0.0872618
120.081	Exponential	Nitrogen containing compound	1.1896e-06	0.111593
123.09	Exponential	Nitrogen containing compound	2.59711e-06	0.243626
124.039	Exponential	Nitrogen containing compound	1.46457e-06	0.137387
137.1	Exponential	Nitrogen containing compound	1.69279e-06	0.158795
175.121	Exponential	Nitrogen containing compound	4.71381e-07	0.0442187
195.114	Exponential	Nitrogen containing compound	2.43857e-06	0.228754
203.152	Exponential	Nitrogen containing compound	4.05895e-07	0.0380756
			3.06447e-05	2.87468
63.026	Exponential	Sulfur containing compound	5.71095e-06	0.535725
48.033	Exponential	Unknown	3.78891e-06	0.355424
65.056	Exponential	Unknown	2.34933e-06	0.220383
68.066	Exponential	Unknown	1.57692e-06	0.147926
80.049	Exponential	Unknown	4.3747e-06	0.410376
84.092	Exponential	Unknown	1.42073e-06	0.133274
86.104	Exponential	Unknown	1.22194e-06	0.114626
94.074	Exponential	Unknown	3.67894e-06	0.345109
96.057	Exponential	Unknown	1.76521e-06	0.165588
114.088	Exponential	Unknown	1.18593e-06	0.111248
115.095	Exponential	Unknown	1.70577e-06	0.160013
118.078	Exponential	Unknown	1.11428e-06	0.104527
121.093	Exponential	Unknown	1.88572e-05	1.76893
146.976	Exponential	Unknown	2.92013e-06	0.273927
155.124	Exponential	Unknown	9.95965e-07	0.0934281
161.118	Exponential	Unknown	5.47024e-07	0.0513145
167.134	Exponential	Unknown	1.63809e-06	0.153664
180.122	Exponential	Unknown	2.92534e-07	0.0274416
186.183	Exponential	Unknown	3.04623e-07	0.0285757
192.146	Exponential	Unknown	1.10071e-06	0.103254
199.174	Exponential	Unknown	6.70365e-07	0.0628847
201.146	Exponential	Unknown	4.5353e-07	0.0425441
211.163	Exponential	Unknown	4.6007e-07	0.0431576
			5.24229e-05	4.91761
47.049	Exponential	Mixed	4.79162e-05	4.49486
59.054	Exponential	Mixed	5.84797e-05	5.48578
73.066	Exponential	Mixed	6.18417e-06	0.580116
75.044	Exponential	Mixed	4.46658e-06	0.418994
78.01	Exponential	Mixed	1.10992e-06	0.104118
103.053	Exponential	Mixed	6.1001e-06	0.57223
117.076	Exponential	Mixed	8.35909e-07	0.0784138
131.074	Exponential	Mixed	1.13656e-06	0.106617
135.105	Exponential	Mixed	2.61849e-06	0.245632
157.158	Exponential	Mixed	1.49871e-06	0.140589
159.119	Exponential	Mixed	6.13188e-07	0.0575211
179.11	Exponential	Mixed	7.32143e-07	0.0686798
			0.000131692	12.3536

### Sheet: Stationary (fmol per cell)
m/z	Growth_phase	Functional_groups	Concentration (ppbv per cell)	Concentration (fmol per cell)
49.028	Stationary	Alcohol	2.11283e-07	0.0198197
109.063	Stationary	Alcohol	3.19344e-07	0.0299566
			5.30627e-07	0.0497763
89.059	Stationary	Carboxylic acid	6.42257e-07	0.0602479
197.146	Stationary	Carboxylic acid	1.97077e-07	0.0184872
			8.39334e-07	0.0787351
43.054	Stationary	Hydrocarbon	6.4158e-06	0.601845
69.074	Stationary	Hydrocarbon	1.51156e-06	0.141794
79.054	Stationary	Hydrocarbon	8.63055e-06	0.809602
82.078	Stationary	Hydrocarbon	2.61213e-07	0.0245035
83.088	Stationary	Hydrocarbon	9.62148e-07	0.0902558
93.07	Stationary	Hydrocarbon	5.5581e-06	0.521386
105.068	Stationary	Hydrocarbon	2.32526e-07	0.0218124
107.086	Stationary	Hydrocarbon	3.84883e-06	0.361046
111.116	Stationary	Hydrocarbon	5.98735e-07	0.0561653
119.086	Stationary	Hydrocarbon	1.76374e-07	0.016545
149.134	Stationary	Hydrocarbon	5.24107e-05	4.91647
189.149	Stationary	Hydrocarbon	3.496e-08	0.00327948
			8.06415e-05	7.56471
127.109	Stationary	Ketone	1.84557e-07	0.0173127
163.109	Stationary	Ketone	1.35705e-07	0.01273
165.128	Stationary	Ketone	2.47279e-07	0.0231964
181.159	Stationary	Ketone	4.93883e-08	0.00463295
191.141	Stationary	Ketone	1.12046e-07	0.0105107
			7.28975e-07	0.0683827
42.034	Stationary	Nitrogen containing compound	3.90931e-07	0.0366719
44.048	Stationary	Nitrogen containing compound	5.25302e-07	0.0492768
91.05	Stationary	Nitrogen containing compound	5.20654e-07	0.0488408
108.084	Stationary	Nitrogen containing compound	3.8416e-07	0.0360367
122.097	Stationary	Nitrogen containing compound	2.93262e-07	0.0275099
123.09	Stationary	Nitrogen containing compound	2.71184e-07	0.0254389
137.1	Stationary	Nitrogen containing compound	1.47122e-07	0.013801
175.121	Stationary	Nitrogen containing compound	4.9909e-08	0.00468179
195.114	Stationary	Nitrogen containing compound	1.35975e-07	0.0127553
			2.7185e-06	0.255013
63.026	Stationary	Sulfur containing compound	1.26621e-06	0.118779
48.033	Stationary	Unknown	3.36659e-07	0.0315808
68.066	Stationary	Unknown	2.26831e-07	0.0212782
80.049	Stationary	Unknown	6.54912e-07	0.0614351
102.088	Stationary	Unknown	1.14154e-07	0.0107084
113.113	Stationary	Unknown	1.84645e-07	0.0173209
116.084	Stationary	Unknown	1.00601e-07	0.009437
128.108	Stationary	Unknown	7.05926e-08	0.00662205
145.098	Stationary	Unknown	5.21002e-08	0.00488734
152.126	Stationary	Unknown	5.79595e-08	0.00543698
161.118	Stationary	Unknown	5.43168e-08	0.00509528
187.14	Stationary	Unknown	2.95315e-08	0.00277025
192.146	Stationary	Unknown	3.2892e-08	0.00308548
193.146	Stationary	Unknown	1.1542e-07	0.0108271
194.139	Stationary	Unknown	3.22412e-08	0.00302444
199.174	Stationary	Unknown	5.8936e-07	0.0552859
201.146	Stationary	Unknown	3.97323e-08	0.00372715
211.163	Stationary	Unknown	3.63514e-08	0.00341
			2.7283e-06	0.255932
59.054	Stationary	Mixed	3.57685e-06	0.335532
73.066	Stationary	Mixed	1.79422e-06	0.168309
78.01	Stationary	Mixed	1.78024e-07	0.0166998
103.053	Stationary	Mixed	1.80239e-07	0.0169076
117.076	Stationary	Mixed	1.38474e-07	0.0129898
129.123	Stationary	Mixed	1.61712e-07	0.0151697
131.074	Stationary	Mixed	9.08363e-08	0.00852104
135.105	Stationary	Mixed	2.95867e-07	0.0277542
159.119	Stationary	Mixed	4.24584e-08	0.00398288
179.11	Stationary	Mixed	4.19223e-08	0.00393259
			6.5006e-06	0.609799
