## Supplementary Table S5 for "Bacterial Volatile Organic Compound Specialists in the Phycosphere"

### Sheet: Sheet1
m/z	Functional_groups	Putative IDs
33.036	Alcohol	Methanol
54.033	Nitrogen containing compound	2-Propenenitrile
59.054	Mixed	Oxetane	Propanal	Acetone	2-Propen-1-ol	Methyl vinyl ether	Propylene oxide	Propanal
73.066	Mixed	Butanal	2-Methyl-propanal	2-Butanone	Isobutanal	2-Methoxy-1-propene	Ethoxy-ethene	Tetrahydro-furan	2-Butenol
112.074	Nitrogen containing compound	2-Acetyl-1-pyrroline
114.088	Unknown
124.039	Nitrogen containing compound	Nitrobenzene
157.158	Mixed	Decanal	Decanone	Menthol
180.122	Unknown
195.114	Nitrogen containing compound	N,N,2,6-Tetramethyl-4-nitroaniline
199.174	Unknown
203.152	Nitrogen containing compound	1-(1-Adamantyl)-pyrazole	4-(1-Adamantyl)-pyrazole
211.163	Unknown
