## Supplementary Table S4 for "Bacterial Volatile Organic Compound Specialists in the Phycosphere"

### Sheet: Depletion conc. per cell (ppbv)
m/z	Yoonia 4BL	Rhodophyticola 6CLA	Roseibium 13C1	Stappia ARW1T	Marinobacter 3-2	Functional_Group	Growth_Phase
31.018	NA	4.1224e-08	NA	NA	NA	Aldehyde	Exponential
42.036	NA	4.28872e-08	NA	1.09925e-07	7.56122e-08	Nitrogen containing compound	Exponential
43.052	NA	4.02546e-06	3.7139e-06	5.27094e-06	5.46283e-06	Hydrocarbon	Exponential
44.062	NA	1.29019e-07	NA	2.02779e-07	1.93012e-07	Nitrogen containing compound	Exponential
45.038	5.41537e-06	3.31253e-06	4.14658e-06	5.24195e-06	4.18585e-06	Aldehyde	Exponential
47.049	NA	NA	NA	NA	2.11868e-06	Mixed	Exponential
48.033	NA	NA	NA	NA	5.05178e-08	Unknown	Exponential
49.028	NA	3.3661e-08	NA	5.95302e-08	3.99681e-08	Alcohol	Exponential
52.018	NA	NA	NA	NA	9.02052e-09	Nitrogen containing compound	Exponential
63.026	NA	1.76115e-07	NA	1.13379e-07	1.78944e-07	Sulfur containing compound	Exponential
65.056	NA	5.65326e-08	NA	NA	1.19338e-07	Unknown	Exponential
68.064	NA	6.47084e-08	1.04708e-07	9.6454e-08	1.01133e-07	Unknown	Exponential
69.074	NA	3.68475e-07	7.04832e-07	5.78864e-07	5.18658e-07	Hydrocarbon	Exponential
75.044	NA	NA	NA	NA	1.46646e-07	Mixed	Exponential
77.031	NA	2.11755e-07	2.97581e-07	3.30414e-07	3.55142e-07	Alcohol	Exponential
78.01	NA	2.42872e-08	NA	3.80825e-08	4.14634e-08	Mixed	Exponential
79.06	NA	4.04658e-06	5.23347e-06	5.6635e-06	6.1887e-06	Hydrocarbon	Exponential
80.063	NA	2.86845e-07	3.9493e-07	4.06064e-07	4.43314e-07	Unknown	Exponential
82.079	NA	1.01406e-07	1.48584e-07	1.41893e-07	1.48858e-07	Hydrocarbon	Exponential
83.086	NA	3.54982e-07	NA	5.46795e-07	3.61614e-07	Hydrocarbon	Exponential
84.092	NA	2.91967e-08	NA	5.11459e-08	3.39891e-08	Unknown	Exponential
86.104	NA	1.90651e-08	NA	4.34015e-08	3.32898e-08	Unknown	Exponential
89.06	NA	NA	NA	2.7938e-08	2.14866e-08	Carboxylic acid	Exponential
91.002	NA	2.43823e-07	NA	4.25802e-07	4.13618e-07	Carboxylic acid	Exponential
92.062	NA	3.20153e-08	NA	4.87427e-08	5.45248e-08	Hydrocarbon	Exponential
93.073	NA	2.48807e-06	3.29504e-06	3.66959e-06	3.94916e-06	Hydrocarbon	Exponential
94.074	NA	2.20518e-07	3.02064e-07	3.197e-07	3.49388e-07	Unknown	Exponential
95.069	NA	NA	3.99994e-07	4.36399e-07	4.80372e-07	Alcohol	Exponential
96.057	NA	NA	NA	5.06653e-08	4.64382e-08	Unknown	Exponential
97.093	NA	NA	1.34014e-07	1.53301e-07	NA	Halogenated compound	Exponential
99.098	NA	NA	1.4658e-07	1.30962e-07	8.55473e-08	Nitrogen containing compound	Exponential
103.075	NA	4.59089e-07	7.64065e-07	1.12019e-06	8.47171e-07	Mixed	Exponential
105.07	NA	1.23927e-07	1.13665e-07	1.88815e-07	1.79694e-07	Hydrocarbon	Exponential
107.084	NA	1.77928e-06	2.3739e-06	2.56642e-06	2.77229e-06	Hydrocarbon	Exponential
108.084	NA	1.54747e-07	1.98652e-07	2.00723e-07	2.1853e-07	Nitrogen containing compound	Exponential
109.049	NA	NA	NA	1.07636e-07	1.00854e-07	Alcohol	Exponential
115.095	NA	NA	9.42262e-08	1.12376e-07	NA	Unknown	Exponential
117.091	NA	NA	NA	2.06831e-08	1.31165e-08	Mixed	Exponential
118.078	NA	9.07363e-09	NA	1.4378e-08	1.44164e-08	Unknown	Exponential
119.086	NA	1.39191e-07	NA	1.58454e-07	1.51972e-07	Hydrocarbon	Exponential
120.081	NA	2.01506e-08	NA	2.88038e-08	2.76665e-08	Nitrogen containing compound	Exponential
121.101	NA	1.18302e-06	NA	9.9957e-07	1.95729e-06	Hydrocarbon	Exponential
123.09	NA	NA	NA	1.33591e-07	1.32213e-07	Nitrogen containing compound	Exponential
124.968	NA	4.52606e-09	NA	NA	3.59079e-09	Halogenated compound	Exponential
131.077	NA	9.20293e-09	NA	1.82362e-08	1.29426e-08	Mixed	Exponential
135.117	NA	1.59814e-07	1.60942e-07	2.69356e-07	2.53339e-07	Mixed	Exponential
137.104	NA	NA	1.94747e-07	NA	2.05696e-08	Nitrogen containing compound	Exponential
146.976	NA	1.70483e-07	1.95007e-07	2.27028e-07	2.89689e-07	Unknown	Exponential
147.116	NA	1.71139e-07	2.42674e-07	2.32316e-07	2.93535e-07	Hydrocarbon	Exponential
149.134	NA	2.67416e-05	3.43902e-05	3.68908e-05	4.05486e-05	Hydrocarbon	Exponential
155.124	NA	NA	NA	4.68296e-08	NA	Unknown	Exponential
159.119	NA	2.40964e-08	4.37362e-08	5.01054e-08	3.90169e-08	Mixed	Exponential
161.132	NA	1.6755e-08	NA	3.99567e-08	2.65854e-08	Hydrocarbon	Exponential
163.109	NA	2.04772e-07	2.07653e-07	4.05755e-07	3.24669e-07	Ketone	Exponential
165.128	NA	NA	1.8102e-07	1.4443e-07	1.66371e-07	Ketone	Exponential
167.134	NA	NA	1.31233e-07	9.74249e-08	5.87447e-08	Unknown	Exponential
175.148	NA	NA	NA	1.63458e-08	1.47667e-08	Unknown	Exponential
179.11	NA	NA	4.87056e-08	5.94789e-08	4.04779e-08	Mixed	Exponential
186.183	NA	NA	NA	1.15479e-08	6.81935e-09	Unknown	Exponential
187.148	NA	NA	NA	1.25688e-08	NA	Hydrocarbon	Exponential
189.164	NA	3.02826e-08	NA	5.48077e-08	3.90665e-08	Hydrocarbon	Exponential
191.143	NA	5.85597e-07	4.51966e-07	8.89677e-07	7.16021e-07	Ketone	Exponential
192.146	NA	9.07308e-08	8.74539e-08	1.39903e-07	1.12999e-07	Unknown	Exponential
201.146	NA	1.89593e-08	NA	NA	NA	Unknown	Exponential
237.171	NA	NA	2.9077e-08	2.8285e-08	1.63151e-08	Hydrocarbon	Exponential
Total conc. per cell depleted (ppbv/cell)	5.41537e-06	4.84056e-05	5.89312e-05	6.94447e-05	7.56065e-05
Total conc. consumed (fmol per cell)	0.507998	4.54076	5.52813	6.51437	7.09239
Raw values = (Axenic value- coculture value )/bacteria cell counts

### Sheet: Depletion conc. per cell (fmol)
m/z	Yoonia 4BL	Rhodophyticola 6CLA	Roseibium 13C1	Stappia ARW1T	Marinobacter 3-2	Functional_Group	Growth_Phase
31.018	0	0.00386708	0	0	0	Aldehyde	Exponential
42.036	0	0.0040231	0	0.0103117	0.00709292	Nitrogen containing compound	Exponential
43.052	0	0.377615	0.348389	0.494449	0.51245	Hydrocarbon	Exponential
44.062	0	0.0121028	0	0.019022	0.0181058	Nitrogen containing compound	Exponential
45.038	0.507998	0.310737	0.388976	0.491729	0.392661	Aldehyde	Exponential
47.049	0	0	0	0	0.198747	Mixed	Exponential
48.033	0	0	0	0	0.0047389	Unknown	Exponential
49.028	0	0.00315762	0	0.00558432	0.00374927	Alcohol	Exponential
52.018	0	0	0	0	0.000846184	Nitrogen containing compound	Exponential
63.026	0	0.0165208	0	0.0106357	0.0167861	Sulfur containing compound	Exponential
65.056	0	0.00530313	0	0	0.0111947	Unknown	Exponential
68.064	0	0.00607007	0.00982233	0.00904803	0.00948693	Unknown	Exponential
69.074	0	0.0345654	0.0661179	0.0543013	0.0486536	Hydrocarbon	Exponential
75.044	0	0	0	0	0.0137564	Mixed	Exponential
77.031	0	0.019864	0.027915	0.0309951	0.0333146	Alcohol	Exponential
78.01	0	0.0022783	0	0.00357239	0.00388954	Mixed	Exponential
79.06	0	0.379596	0.490934	0.531274	0.580541	Hydrocarbon	Exponential
80.063	0	0.0269079	0.0370471	0.0380915	0.0415858	Unknown	Exponential
82.079	0	0.00951251	0.0139382	0.0133105	0.0139639	Hydrocarbon	Exponential
83.086	0	0.0332997	0	0.051293	0.0339218	Hydrocarbon	Exponential
84.092	0	0.00273884	0	0.00479783	0.0031884	Unknown	Exponential
86.104	0	0.00178843	0	0.00407134	0.0031228	Unknown	Exponential
89.06	0	0	0	0.00262077	0.00201559	Carboxylic acid	Exponential
91.002	0	0.0228722	0	0.0399431	0.0388001	Carboxylic acid	Exponential
92.062	0	0.00300325	0	0.00457239	0.00511478	Hydrocarbon	Exponential
93.073	0	0.233397	0.309097	0.344232	0.370457	Hydrocarbon	Exponential
94.074	0	0.0206861	0.0283356	0.02999	0.0327749	Unknown	Exponential
95.069	0	0	0.037522	0.0409371	0.045062	Alcohol	Exponential
96.057	0	0	0	0.00475274	0.00435622	Unknown	Exponential
97.093	0	0	0.0125714	0.0143806	0	Halogenated compound	Exponential
99.098	0	0	0.0137501	0.0122851	0.00802491	Nitrogen containing compound	Exponential
103.075	0	0.0430656	0.0716743	0.105082	0.0794703	Mixed	Exponential
105.07	0	0.0116252	0.0106625	0.0177121	0.0168565	Hydrocarbon	Exponential
107.084	0	0.166908	0.222687	0.240747	0.260059	Hydrocarbon	Exponential
108.084	0	0.0145163	0.0186349	0.0188291	0.0204995	Nitrogen containing compound	Exponential
109.049	0	0	0	0.010097	0.00946079	Alcohol	Exponential
115.095	0	0	0.00883904	0.0105416	0	Unknown	Exponential
117.091	0	0	0	0.00194021	0.00123042	Mixed	Exponential
118.078	0	0.000851166	0	0.00134875	0.00135235	Unknown	Exponential
119.086	0	0.013057	0	0.0148641	0.014256	Hydrocarbon	Exponential
120.081	0	0.00189026	0	0.00270199	0.0025953	Nitrogen containing compound	Exponential
121.101	0	0.110975	0	0.0937663	0.183607	Hydrocarbon	Exponential
123.09	0	#VALUE!	0	0.0125317	0.0124025	Nitrogen containing compound	Exponential
124.968	0	0.000424574	0	0	0.00033684	Halogenated compound	Exponential
131.077	0	0.000863296	0	0.00171068	0.0012141	Mixed	Exponential
135.117	0	0.0149916	0.0150974	0.0252674	0.0237649	Mixed	Exponential
137.104	0	0	0.0182686	0	0.00192956	Nitrogen containing compound	Exponential
146.976	0	0.0159925	0.018293	0.0212967	0.0271747	Unknown	Exponential
147.116	0	0.016054	0.0227645	0.0217928	0.0275355	Hydrocarbon	Exponential
149.134	0	2.50854	3.22602	3.4606	3.80373	Hydrocarbon	Exponential
155.124	0	0	0	0.00439293	0	Unknown	Exponential
159.119	0	0.0022604	0.00410274	0.00470021	0.00366004	Mixed	Exponential
161.132	0	0.00157173	0	0.0037482	0.00249388	Hydrocarbon	Exponential
163.109	0	0.019209	0.0194792	0.0380625	0.0304561	Ketone	Exponential
165.128	0	0	0.0169809	0.0135485	0.0156067	Ketone	Exponential
167.134	0	0	0.0123105	0.0091391	0.00551064	Unknown	Exponential
175.148	0	0	0	0.00153335	0.00138522	Unknown	Exponential
179.11	0	0	0.0045689	0.00557952	0.00379709	Mixed	Exponential
186.183	0	0	0	0.00108327	0.0006397	Unknown	Exponential
187.148	0	0	0	0.00117903	0	Hydrocarbon	Exponential
189.164	0	0.00284071	0	0.00514133	0.0036647	Hydrocarbon	Exponential
191.143	0	0.0549328	0.0423974	0.0834576	0.0671675	Ketone	Exponential
192.146	0	0.00851115	0.00820375	0.0131238	0.0106001	Unknown	Exponential
201.146	0	0.00177851	0	0	0	Unknown	Exponential
237.171	0	0	0.00272761	0.00265332	0.00153046	Hydrocarbon	Exponential

### Sheet: Functional group consumed conc.
m/z	Yoonia 4BL	Rhodophyticola 6CLA	Roseibium 13C1	Stappia ARW1T	Marinobacter 3-2	Functional_Group	Growth_Phase
49.028	0	0.00315762	0	0.00558432	0.00374927	Alcohol	Exponential
77.031	0	0.019864	0.027915	0.0309951	0.0333146	Alcohol	Exponential
95.069	0	0	0.037522	0.0409371	0.045062	Alcohol	Exponential
109.049	0	0	0	0.010097	0.00946079	Alcohol	Exponential
Total conc. per cell (fmol)	0	0.0230216	0.0654371	0.0876135	0.0915867	0.0535318
31.018	0	0.00386708	0	0	0	Aldehyde	Exponential
45.038	0.507998	0.310737	0.388976	0.491729	0.392661	Aldehyde	Exponential
Total conc. per cell (fmol)	0.507998	0.314604	0.388976	0.491729	0.392661	0.419194
89.06	0	0	0	0.00262077	0.00201559	Carboxylic acid	Exponential
91.002	0	0.0228722	0	0.0399431	0.0388001	Carboxylic acid	Exponential
Total conc. per cell (fmol)	0	0.0228722	0	0.0425638	0.0408157	0.0212503
97.093	0	0	0.0125714	0.0143806	0	Halogenated compound	Exponential
124.968	0	0.000424574	0	0	0.00033684	Halogenated compound	Exponential
Total conc. per cell (fmol)	0	0.000424574	0.0125714	0.0143806	0.00033684	0.00554268
43.052	0	0.377615	0.348389	0.494449	0.51245	Hydrocarbon	Exponential
69.074	0	0.0345654	0.0661179	0.0543013	0.0486536	Hydrocarbon	Exponential
79.06	0	0.379596	0.490934	0.531274	0.580541	Hydrocarbon	Exponential
82.079	0	0.00951251	0.0139382	0.0133105	0.0139639	Hydrocarbon	Exponential
83.086	0	0.0332997	0	0.051293	0.0339218	Hydrocarbon	Exponential
92.062	0	0.00300325	0	0.00457239	0.00511478	Hydrocarbon	Exponential
93.073	0	0.233397	0.309097	0.344232	0.370457	Hydrocarbon	Exponential
105.07	0	0.0116252	0.0106625	0.0177121	0.0168565	Hydrocarbon	Exponential
107.084	0	0.166908	0.222687	0.240747	0.260059	Hydrocarbon	Exponential
119.086	0	0.013057	0	0.0148641	0.014256	Hydrocarbon	Exponential
121.101	0	0.110975	0	0.0937663	0.183607	Hydrocarbon	Exponential
147.116	0	0.016054	0.0227645	0.0217928	0.0275355	Hydrocarbon	Exponential
149.134	0	2.50854	3.22602	3.4606	3.80373	Hydrocarbon	Exponential
161.132	0	0.00157173	0	0.0037482	0.00249388	Hydrocarbon	Exponential
187.148	0	0	0	0.00117903	0	Hydrocarbon	Exponential
189.164	0	0.00284071	0	0.00514133	0.0036647	Hydrocarbon	Exponential
237.171	0	0	0.00272761	0.00265332	0.00153046	Hydrocarbon	Exponential
Total conc. per cell (fmol)	0	3.90256	4.71334	5.35563	5.87883	3.97007
163.109	0	0.019209	0.0194792	0.0380625	0.0304561	Ketone	Exponential
165.128	0	0	0.0169809	0.0135485	0.0156067	Ketone	Exponential
191.143	0	0.0549328	0.0423974	0.0834576	0.0671675	Ketone	Exponential
Total conc. per cell (fmol)	0	0.0741418	0.0788576	0.135069	0.11323	0.0802596
42.036	0	0.0040231	0	0.0103117	0.00709292	Nitrogen containing compound	Exponential
44.062	0	0.0121028	0	0.019022	0.0181058	Nitrogen containing compound	Exponential
52.018	0	0	0	0	0.000846184	Nitrogen containing compound	Exponential
99.098	0	0	0.0137501	0.0122851	0.00802491	Nitrogen containing compound	Exponential
108.084	0	0.0145163	0.0186349	0.0188291	0.0204995	Nitrogen containing compound	Exponential
120.081	0	0.00189026	0	0.00270199	0.0025953	Nitrogen containing compound	Exponential
123.09	0	0	0	0.0125317	0.0124025	Nitrogen containing compound	Exponential
137.104	0	0	0.0182686	0	0.00192956	Nitrogen containing compound	Exponential
Total conc. per cell (fmol)	0	0.0325325	0.0506536	0.0756816	0.0714967	0.0460729
63.026	0	0.0165208	0	0.0106357	0.0167861	Sulfur containing compound	Exponential
Total conc. per cell (fmol)	0	0.0165208	0	0.0106357	0.0167861	0.00878852
48.033	0	0	0	0	0.0047389	Unknown	Exponential
65.056	0	0.00530313	0	0	0.0111947	Unknown	Exponential
68.064	0	0.00607007	0.00982233	0.00904803	0.00948693	Unknown	Exponential
80.063	0	0.0269079	0.0370471	0.0380915	0.0415858	Unknown	Exponential
84.092	0	0.00273884	0	0.00479783	0.0031884	Unknown	Exponential
86.104	0	0.00178843	0	0.00407134	0.0031228	Unknown	Exponential
94.074	0	0.0206861	0.0283356	0.02999	0.0327749	Unknown	Exponential
96.057	0	0	0	0.00475274	0.00435622	Unknown	Exponential
115.095	0	0	0.00883904	0.0105416	0	Unknown	Exponential
118.078	0	0.000851166	0	0.00134875	0.00135235	Unknown	Exponential
146.976	0	0.0159925	0.018293	0.0212967	0.0271747	Unknown	Exponential
155.124	0	0	0	0.00439293	0	Unknown	Exponential
167.134	0	0	0.0123105	0.0091391	0.00551064	Unknown	Exponential
175.148	0	0	0	0.00153335	0.00138522	Unknown	Exponential
186.183	0	0	0	0.00108327	0.0006397	Unknown	Exponential
192.146	0	0.00851115	0.00820375	0.0131238	0.0106001	Unknown	Exponential
201.146	0	0.00177851	0	0	0	Unknown	Exponential
Total conc. per cell (fmol)	0	0.0906278	0.122851	0.153211	0.157111	0.10476
47.049	0	0	0	0	0.198747	Mixed	Exponential
75.044	0	0	0	0	0.0137564	Mixed	Exponential
78.01	0	0.0022783	0	0.00357239	0.00388954	Mixed	Exponential
103.075	0	0.0430656	0.0716743	0.105082	0.0794703	Mixed	Exponential
117.091	0	0	0	0.00194021	0.00123042	Mixed	Exponential
131.077	0	0.000863296	0	0.00171068	0.0012141	Mixed	Exponential
135.117	0	0.0149916	0.0150974	0.0252674	0.0237649	Mixed	Exponential
159.119	0	0.0022604	0.00410274	0.00470021	0.00366004	Mixed	Exponential
179.11	0	0	0.0045689	0.00557952	0.00379709	Mixed	Exponential
Total conc. per cell (fmol)	0	0.0634592	0.0954434	0.147852	0.329529	0.127257
