## Supplementary Table S6 for "Bacterial Volatile Organic Compound Specialists in the Phycosphere"

### Sheet: Sheet1
		P. tricornutum – bacteria co-culture
Cell property	P. tricornutum Axenic	Yoonia 4BL	Rhodophyticola 6CLA	Roseibium 13C1	Stappia ARW1T	Marinobacter 3-2
P. tricornutum growth rate (d-1)	0.97 + 0.18	0.99 + 0.13	1.54 + 0.54	1.01 + 0.17	1.51 + 0.07	0.97 + 0.20
P. tricornutum cell counts (exp.*)	217833	482500	443667	516167	478000	400833
P. tricornutum cell counts (st.*)	2.21617e+06	2.46833e+06	2460000	2.46833e+06	2.38167e+06	2.76333e+06
Bacteria cell counts (exp.*)		920000	1.18833e+06	1.10699e+06	934667	1.22883e+06
Bacteria cell counts (st.*)		2.55667e+06	17400000	3.38568e+06	2450000	5.23847e+06
Chl_a (pg Chl_a cell-1) (exp.)	0.31+ 0.08	0.22+ 0.04	0.24+ 0.16	0.24 + 0.05	0.17+ 0.05	0.35+ 0.15
Chl_a (pg Chl_a cell-1) (st.)	0.40+ 0.14	0.37+ 0.05	0.33+ 0.16	0.37+ 0.04	0.48+ 0.12	0.52+ 0.12
Fv/Fm (exp.)	0.63 + 0.01	0.63 + 0.02	0.63 + 0.03	0.62 + 0.02	0.63 + 0.02	0.63 + 0.03
* (cell count at the time of VOC measurement)
Bolded (estimated cell counts determined from SEM as described in Supp. table 6)
