## Supplementary Table S7 for "Bacterial Volatile Organic Compound Specialists in the Phycosphere"

### Sheet: Depletion conc. per cell (ppbv)
m/z	Yoonia 4BL	Rhodophyticola 6CLA	Roseibium 13C1	Stappia ARW1T	Marinobacter 3-2	Functional_Group	Growth_Phase
42.036	NA	6.17611e-09	1.81936e-08	4.60423e-08	3.51214e-08	Nitrogen containing compound	Stationary
43.052	1.36998e-06	4.593e-07	1.76508e-06	2.64809e-06	3.73068e-06	Hydrocarbon	Stationary
44.048	4.80748e-08	1.77294e-08	6.4871e-08	1.07293e-07	1.85741e-07	Nitrogen containing compound	Stationary
49.028	2.72205e-08	5.99138e-09	2.07063e-08	4.34755e-08	6.01952e-08	Alcohol	Stationary
59.05	NA	NA	4.03909e-07	NA	2.69853e-07	Mixed	Stationary
63.026	NA	7.75958e-08	1.3394e-07	5.61058e-07	4.6509e-07	Sulfur containing compound	Stationary
68.064	4.96431e-08	1.17666e-08	5.07611e-08	7.15391e-08	1.05744e-07	Unknown	Stationary
69.074	3.08387e-07	9.67243e-08	2.9801e-07	6.18893e-07	7.83219e-07	Hydrocarbon	Stationary
73.064	2.70229e-07	1.47703e-07	4.73279e-07	1.06894e-06	1.05336e-06	Mixed	Stationary
78.01	1.86861e-08	2.22154e-09	1.44675e-08	NA	NA	Mixed	Stationary
79.06	2.9455e-06	6.44842e-07	2.83586e-06	3.93058e-06	5.0644e-06	Hydrocarbon	Stationary
80.063	2.07224e-07	4.57775e-08	2.01171e-07	2.79315e-07	3.83365e-07	Unknown	Stationary
82.079	6.56913e-08	1.56561e-08	6.83447e-08	9.54993e-08	1.35004e-07	Hydrocarbon	Stationary
83.086	2.42634e-07	6.77976e-08	1.80035e-07	2.61092e-07	5.44822e-07	Hydrocarbon	Stationary
89.06	NA	5.98033e-08	1.89356e-07	3.77507e-07	3.539e-07	Carboxylic acid	Stationary
91.05	1.11747e-07	2.56862e-08	1.3635e-07	1.69998e-07	2.54418e-07	Nitrogen containing compound	Stationary
93.073	1.8409e-06	3.92863e-07	1.74592e-06	2.4576e-06	3.17459e-06	Hydrocarbon	Stationary
102.088	6.75572e-09	2.51881e-09	4.89072e-09	8.50219e-09	NA	Unknown	Stationary
103.075	1.31208e-08	3.53636e-09	1.18589e-08	2.30479e-08	2.73833e-08	Mixed	Stationary
105.07	NA	1.19119e-08	5.65447e-08	8.67942e-08	9.31755e-08	Hydrocarbon	Stationary
107.084	1.26653e-06	2.82956e-07	1.25261e-06	1.73375e-06	2.22739e-06	Hydrocarbon	Stationary
108.084	1.13272e-07	2.09987e-08	1.08213e-07	1.32255e-07	2.02865e-07	Nitrogen containing compound	Stationary
109.049	NA	NA	9.68556e-09	-3.41217e-08	NA	Alcohol	Stationary
111.116	NA	6.07405e-08	2.06937e-07	4.19378e-07	4.16758e-07	Hydrocarbon	Stationary
113.113	NA	1.30523e-08	4.13908e-08	8.27004e-08	8.81298e-08	Unknown	Stationary
116.084	2.28655e-08	5.28751e-09	NA	1.53814e-08	2.69507e-08	Unknown	Stationary
117.091	2.19657e-08	9.83248e-09	2.9243e-08	6.58042e-08	6.13038e-08	Mixed	Stationary
119.086	NA	8.92874e-09	4.37639e-08	6.8603e-08	7.18381e-08	Hydrocarbon	Stationary
122.097	8.63384e-08	1.44762e-08	6.56243e-08	9.0861e-08	1.64279e-07	Nitrogen containing compound	Stationary
123.09	7.67776e-08	1.30523e-08	5.3315e-08	8.54993e-08	1.45396e-07	Nitrogen containing compound	Stationary
127.109	NA	1.06989e-08	3.97627e-08	7.42809e-08	7.9785e-08	Ketone	Stationary
128.108	NA	3.24665e-09	1.08409e-08	1.91232e-08	2.42513e-08	Unknown	Stationary
129.123	NA	8.79755e-09	3.17941e-08	6.29179e-08	6.45799e-08	Mixed	Stationary
131.077	NA	5.88543e-09	1.81605e-08	3.77749e-08	4.4406e-08	Mixed	Stationary
135.117	1.04703e-07	3.19726e-08	1.08013e-07	2.26644e-07	2.30018e-07	Mixed	Stationary
137.104	1.01283e-08	7.91992e-09	3.29758e-08	4.60326e-08	6.13568e-08	Nitrogen containing compound	Stationary
145.098	NA	2.00361e-09	6.85206e-09	1.06259e-08	1.58051e-08	Unknown	Stationary
149.134	1.73438e-05	4.11198e-06	1.80484e-05	2.53844e-05	3.15416e-05	Hydrocarbon	Stationary
152.126	NA	3.12223e-09	1.24041e-08	1.81803e-08	2.67953e-08	Unknown	Stationary
159.119	NA	1.78337e-09	6.52339e-09	9.7879e-09	1.43861e-08	Mixed	Stationary
161.132	NA	3.07528e-09	1.03803e-08	1.86885e-08	2.46831e-08	Hydrocarbon	Stationary
163.075	NA	1.11715e-08	3.75652e-08	7.67285e-08	6.41461e-08	Ketone	Stationary
165.128	NA	1.67381e-08	7.67091e-08	1.08566e-07	1.13038e-07	Ketone	Stationary
175.139	NA	3.36457e-09	1.13815e-08	2.3694e-08	2.21367e-08	Unknown	Stationary
179.11	NA	2.12536e-09	7.00787e-09	1.15689e-08	1.31632e-08	Mixed	Stationary
181.159	NA	2.6119e-09	8.60319e-09	1.32943e-08	9.56718e-09	Ketone	Stationary
187.148	NA	1.45262e-09	5.1044e-09	8.46016e-09	1.0642e-08	Hydrocarbon	Stationary
189.164	NA	1.45272e-09	5.46102e-09	4.92614e-09	8.71551e-09	Hydrocarbon	Stationary
191.143	NA	8.73478e-09	3.24667e-08	4.0734e-08	4.67228e-08	Ketone	Stationary
192.146	NA	2.09204e-09	7.34966e-09	1.13126e-08	1.32284e-08	Unknown	Stationary
193.146	NA	6.48916e-09	2.17604e-08	4.69967e-08	3.41782e-08	Unknown	Stationary
194.139	NA	1.22588e-09	4.37853e-09	9.1431e-09	8.732e-09	Unknown	Stationary
195.114	NA	8.46858e-09	2.37318e-08	NA	NA	Nitrogen containing compound	Stationary
197.146	NA	1.35745e-08	3.82346e-08	4.7204e-08	NA	Carboxylic acid	Stationary
199.167	NA	6.72855e-08	2.35767e-07	4.76829e-07	4.5499e-07	Carboxylic acid	Stationary
201.146	NA	2.58978e-09	9.19919e-09	1.4915e-08	1.67291e-08	Unknown	Stationary
211.156	NA	1.99124e-09	6.31617e-09	9.37634e-09	1.06388e-08	Unknown	Stationary
Total (ppbv/cell)	2.65722e-05	6.86678e-06	2.93415e-05	4.23276e-05	5.30793e-05
Total (fmol per cell)	2.49265	0.64415	2.75242	3.97061	4.97919	2.9678

### Sheet: Depletion conc. per cell (fmol)
m/z	Yoonia 4BL	Rhodophyticola 6CLA	Roseibium 13C1	Stappia ARW1T	Marinobacter 3-2	Functional_Group	Growth_Phase
42.036	0	0.00057936	0.00170668	0.00431907	0.00329462	Nitrogen containing compound	Stationary
43.052	0.128513	0.0430854	0.165576	0.248409	0.349962	Hydrocarbon	Stationary
44.048	0.00450973	0.00166313	0.00608532	0.0100648	0.0174237	Nitrogen containing compound	Stationary
49.028	0.00255346	0.000562031	0.00194239	0.00407829	0.00564671	Alcohol	Stationary
59.05	0	0	0.0378893	0	0.025314	Mixed	Stationary
63.026	0	0.007279	0.0125645	0.052631	0.0436285	Sulfur containing compound	Stationary
68.064	0.00465685	0.00110378	0.00476173	0.00671084	0.00991945	Unknown	Stationary
69.074	0.0289287	0.00907338	0.0279553	0.0580563	0.0734711	Hydrocarbon	Stationary
73.064	0.0253492	0.0138555	0.0443967	0.100273	0.0988125	Mixed	Stationary
78.01	0.00175288	0.000208395	0.00135714	0	0	Mixed	Stationary
79.06	0.276308	0.0604905	0.266022	0.368715	0.475074	Hydrocarbon	Stationary
80.063	0.019439	0.00429424	0.0188712	0.0262016	0.0359622	Unknown	Stationary
82.079	0.00616228	0.00146865	0.00641119	0.00895846	0.0126642	Hydrocarbon	Stationary
83.086	0.0227607	0.00635987	0.0168885	0.0244922	0.0511079	Hydrocarbon	Stationary
89.06	0	0.00560995	0.0177628	0.0354127	0.0331982	Carboxylic acid	Stationary
91.05	0.0104826	0.00240954	0.0127905	0.0159469	0.0238661	Nitrogen containing compound	Stationary
93.073	0.172688	0.0368532	0.163779	0.230539	0.297797	Hydrocarbon	Stationary
102.088	0.000633731	0.000236282	0.000458782	0.000797561	0	Unknown	Stationary
103.075	0.00123082	0.000331734	0.00111244	0.00216204	0.00256873	Mixed	Stationary
105.07	0	0.00111742	0.00530426	0.00814187	0.00874048	Hydrocarbon	Stationary
107.084	0.118809	0.0265431	0.117503	0.162637	0.208944	Hydrocarbon	Stationary
108.084	0.0106257	0.00196982	0.0101511	0.0124064	0.0190301	Nitrogen containing compound	Stationary
109.049	0	0	0.00090857	-0.00320084	0	Alcohol	Stationary
111.116	0	0.00569786	0.0194121	0.0393404	0.0390946	Hydrocarbon	Stationary
113.113	0	0.00122439	0.00388273	0.00775785	0.00826716	Unknown	Stationary
116.084	0.00214494	0.000496003	0	0.00144288	0.00252815	Unknown	Stationary
117.091	0.00206053	0.000922351	0.00274319	0.00617287	0.0057507	Mixed	Stationary
119.086	0	0.000837575	0.00410535	0.00643542	0.00673889	Hydrocarbon	Stationary
122.097	0.00809911	0.00135797	0.00615599	0.00852337	0.0154104	Nitrogen containing compound	Stationary
123.09	0.00720224	0.00122439	0.0050013	0.0080204	0.0136391	Nitrogen containing compound	Stationary
127.109	0	0.00100363	0.00373001	0.00696804	0.00748436	Ketone	Stationary
128.108	0	0.000304557	0.00101695	0.00179388	0.00227494	Unknown	Stationary
129.123	0	0.000825268	0.00298249	0.00590211	0.00605802	Mixed	Stationary
131.077	0	0.000552093	0.00170357	0.00354354	0.00416558	Mixed	Stationary
135.117	0.0098218	0.00299925	0.0101323	0.0212607	0.0215772	Mixed	Stationary
137.104	0.000950106	0.000742941	0.00309335	0.00431816	0.00575568	Nitrogen containing compound	Stationary
145.098	0	0.000187952	0.000642769	0.000996775	0.00148262	Unknown	Stationary
149.134	1.62696	0.385731	1.69306	2.38123	2.95881	Hydrocarbon	Stationary
152.126	0	0.000292886	0.00116359	0.00170543	0.00251358	Unknown	Stationary
159.119	0	0.000167292	0.000611937	0.00091817	0.00134951	Mixed	Stationary
161.132	0	0.000288481	0.000973737	0.00175311	0.00231544	Hydrocarbon	Stationary
163.075	0	0.00104796	0.00352387	0.00719764	0.00601733	Ketone	Stationary
165.128	0	0.00157015	0.00719582	0.0101842	0.0106037	Ketone	Stationary
175.139	0	0.000315619	0.00106766	0.00222265	0.00207657	Unknown	Stationary
179.11	0	0.000199373	0.000657385	0.00108524	0.00123479	Mixed	Stationary
181.159	0	0.000245013	0.000807036	0.0012471	0.000897465	Ketone	Stationary
187.148	0	0.000136265	0.000478827	0.000793619	0.000998286	Hydrocarbon	Stationary
189.164	0	0.000136275	0.000512279	0.000462105	0.000817572	Hydrocarbon	Stationary
191.143	0	0.00081938	0.00304559	0.00382112	0.00438291	Ketone	Stationary
192.146	0	0.000196247	0.000689447	0.00106119	0.00124091	Unknown	Stationary
193.146	0	0.000608726	0.00204127	0.0044086	0.00320614	Unknown	Stationary
194.139	0	0.000114996	0.000410735	0.000857683	0.00081912	Unknown	Stationary
195.114	0	0.000794409	0.0022262	0	0	Nitrogen containing compound	Stationary
197.146	0	0.00127337	0.00358666	0.00442804	0	Carboxylic acid	Stationary
199.167	0	0.00631183	0.0221165	0.0447297	0.0426811	Carboxylic acid	Stationary
201.146	0	0.000242939	0.000862945	0.00139912	0.0015693	Unknown	Stationary
211.156	0	0.000186792	0.000592499	0.000879562	0.000997994	Unknown	Stationary
Total (fmol per cell)	2.49265	0.64415	2.75242	3.97061	4.97919	2.9678
	Average conc. consumed per cell

### Sheet: Functional group consumed conc.
m/z	Yoonia 4BL	Rhodophyticola 6CLA	Roseibium 13C1	Stappia ARW1T	Marinobacter 3-2	Functional_Group	Growth_Phase
49.028	0.00255346	0.000562031	0.00194239	0.00407829	0.00564671	Alcohol	Stationary
109.049	0	0	0.00090857	-0.00320084	0	Alcohol	Stationary
Total conc. per cell (fmol)	0.00255346	0.000562031	0.00285096	0.000877443	0.00564671	0.00249812
89.06	0	0.00560995	0.0177628	0.0354127	0.0331982	Carboxylic acid	Stationary
197.146	0	0.00127337	0.00358666	0.00442804	0	Carboxylic acid	Stationary
199.167	0	0.00631183	0.0221165	0.0447297	0.0426811	Carboxylic acid	Stationary
Total conc. per cell (fmol)	0	0.0131951	0.043466	0.0845704	0.0758793	0.0434222
43.052	0.128513	0.0430854	0.165576	0.248409	0.349962	Hydrocarbon	Stationary
69.074	0.0289287	0.00907338	0.0279553	0.0580563	0.0734711	Hydrocarbon	Stationary
79.06	0.276308	0.0604905	0.266022	0.368715	0.475074	Hydrocarbon	Stationary
82.079	0.00616228	0.00146865	0.00641119	0.00895846	0.0126642	Hydrocarbon	Stationary
83.086	0.0227607	0.00635987	0.0168885	0.0244922	0.0511079	Hydrocarbon	Stationary
93.073	0.172688	0.0368532	0.163779	0.230539	0.297797	Hydrocarbon	Stationary
105.07	0	0.00111742	0.00530426	0.00814187	0.00874048	Hydrocarbon	Stationary
107.084	0.118809	0.0265431	0.117503	0.162637	0.208944	Hydrocarbon	Stationary
111.116	0	0.00569786	0.0194121	0.0393404	0.0390946	Hydrocarbon	Stationary
119.086	0	0.000837575	0.00410535	0.00643542	0.00673889	Hydrocarbon	Stationary
149.134	1.62696	0.385731	1.69306	2.38123	2.95881	Hydrocarbon	Stationary
161.132	0	0.000288481	0.000973737	0.00175311	0.00231544	Hydrocarbon	Stationary
187.148	0	0.000136265	0.000478827	0.000793619	0.000998286	Hydrocarbon	Stationary
189.164	0	0.000136275	0.000512279	0.000462105	0.000817572	Hydrocarbon	Stationary
Total conc. per cell (fmol)	2.38113	0.577819	2.48798	3.53996	4.48654	2.69469
127.109	0	0.00100363	0.00373001	0.00696804	0.00748436	Ketone	Stationary
163.075	0	0.00104796	0.00352387	0.00719764	0.00601733	Ketone	Stationary
165.128	0	0.00157015	0.00719582	0.0101842	0.0106037	Ketone	Stationary
181.159	0	0.000245013	0.000807036	0.0012471	0.000897465	Ketone	Stationary
191.143	0	0.00081938	0.00304559	0.00382112	0.00438291	Ketone	Stationary
Total conc. per cell (fmol)	0	0.00468613	0.0183023	0.0294181	0.0293858	0.0163585
42.036	0	0.00057936	0.00170668	0.00431907	0.00329462	Nitrogen containing compound	Stationary
44.048	0.00450973	0.00166313	0.00608532	0.0100648	0.0174237	Nitrogen containing compound	Stationary
91.05	0.0104826	0.00240954	0.0127905	0.0159469	0.0238661	Nitrogen containing compound	Stationary
108.084	0.0106257	0.00196982	0.0101511	0.0124064	0.0190301	Nitrogen containing compound	Stationary
122.097	0.00809911	0.00135797	0.00615599	0.00852337	0.0154104	Nitrogen containing compound	Stationary
123.09	0.00720224	0.00122439	0.0050013	0.0080204	0.0136391	Nitrogen containing compound	Stationary
137.104	0.000950106	0.000742941	0.00309335	0.00431816	0.00575568	Nitrogen containing compound	Stationary
195.114	0	0.000794409	0.0022262	0	0	Nitrogen containing compound	Stationary
Total conc. per cell (fmol)	0.0418694	0.0107416	0.0472105	0.0635991	0.0984198	0.0523681
63.026	0	0.007279	0.0125645	0.052631	0.0436285	Sulfur containing compound	Stationary
Total conc. per cell (fmol)	0	0.007279	0.0125645	0.052631	0.0436285	0.0232206
68.064	0.00465685	0.00110378	0.00476173	0.00671084	0.00991945	Unknown	Stationary
80.063	0.019439	0.00429424	0.0188712	0.0262016	0.0359622	Unknown	Stationary
102.088	0.000633731	0.000236282	0.000458782	0.000797561	0	Unknown	Stationary
113.113	0	0.00122439	0.00388273	0.00775785	0.00826716	Unknown	Stationary
116.084	0.00214494	0.000496003	0	0.00144288	0.00252815	Unknown	Stationary
128.108	0	0.000304557	0.00101695	0.00179388	0.00227494	Unknown	Stationary
145.098	0	0.000187952	0.000642769	0.000996775	0.00148262	Unknown	Stationary
152.126	0	0.000292886	0.00116359	0.00170543	0.00251358	Unknown	Stationary
175.139	0	0.000315619	0.00106766	0.00222265	0.00207657	Unknown	Stationary
192.146	0	0.000196247	0.000689447	0.00106119	0.00124091	Unknown	Stationary
193.146	0	0.000608726	0.00204127	0.0044086	0.00320614	Unknown	Stationary
194.139	0	0.000114996	0.000410735	0.000857683	0.00081912	Unknown	Stationary
201.146	0	0.000242939	0.000862945	0.00139912	0.0015693	Unknown	Stationary
211.156	0	0.000186792	0.000592499	0.000879562	0.000997994	Unknown	Stationary
Total conc. per cell (fmol)	0.0268745	0.00980541	0.0364623	0.0582356	0.0728581	0.0408472
59.05	0	0	0.0378893	0	0.025314	Mixed	Stationary
73.064	0.0253492	0.0138555	0.0443967	0.100273	0.0988125	Mixed	Stationary
78.01	0.00175288	0.000208395	0.00135714	0	0	Mixed	Stationary
103.075	0.00123082	0.000331734	0.00111244	0.00216204	0.00256873	Mixed	Stationary
117.091	0.00206053	0.000922351	0.00274319	0.00617287	0.0057507	Mixed	Stationary
129.123	0	0.000825268	0.00298249	0.00590211	0.00605802	Mixed	Stationary
131.077	0	0.000552093	0.00170357	0.00354354	0.00416558	Mixed	Stationary
135.117	0.0098218	0.00299925	0.0101323	0.0212607	0.0215772	Mixed	Stationary
159.119	0	0.000167292	0.000611937	0.00091817	0.00134951	Mixed	Stationary
179.11	0	0.000199373	0.000657385	0.00108524	0.00123479	Mixed	Stationary
Total conc. per cell (fmol)	0.0402153	0.0200613	0.103587	0.141318	0.166831	0.0944024
