## Supplementary Table S1 for "Bacterial Volatile Organic Compound Specialists in the Phycosphere"

### Sheet: Sheet1
SEM	No. of bacteria attached per cell	No. of diatoms	Total number of bacteria attached
PT32	0	24	0
	1	14	14
	2	4	8
	3	4	12
	4	1	4
	5	2	10
	6	1	6
	7	0	0
		50	54
Total number of bacteria unattached = 98
PT6CLA	No observations of the bacteria attached
PT32 showed attachment in the formalin killed + 2X fix
Estimates of the bacterial cell counts using SEM
No. of Diatoms
No. of bacterial unattached
No. of bacterial attached (1-6)
Diatom to bacterial attached ratio is 100:108
Equation used:
Estimate bacterial cell counts= Bacteria attached to the diatom + bacterial unattached to the diatom
Bacteria attached to the diatom = Diatom cell count *(108/100)
Diatom to bacterial attached ratio is 100:108
Hence that is reflected in the formula

### Sheet: Estimated bacterial cell counts
Time (Days)	Sample Replicate	Coculture-Benzene	Coculture+Benzene	Coculture-Benzene (Bac.)	Coculture+Benzene (Bac.)	Ptspent-Benzene	Ptspent+Benzene
0	R1	72800	115000	7280	3820	3640	3640					Diatom
	R2	55500	40900	12400	30900	4550	5640					Bacteria PT3-2
	R3	46400	122000	6730	19100	7280	8330
1	R1	330000	258000	48800	94600	183000	180000
	R2	224000	252000	51400	43700	165000	215000
	R3	288000	329000	45100	42500	181000	160000
3	R1	444000	839000	1200000	931000	1200000	1210000
	R2	606000	509000	1690000	1300000	993000	987000
	R3	721000	788000	1400000	1550000	919000	1320000
4	R1	1070000	1080000	1860000	1820000	1290000	1010000
	R2	897000	1280000	2330000	1830000	826000	1200000
	R3	897000	1470000	2310000	2310000	924000	1410000
7	R1	1330000	996000	2520000	2170000	2760000	4640000
	R2	1300000	1150000	2260000	2520000	1860000	4760000
	R3	999000	981000	2480000	2630000	2410000	5230000
10	R1				2370000	3390000	5620000
	R2				2620000	2090000	6060000
	R3				2340000	2270000	5210000
	AVG		SD						Estimates of the bacterial cell counts using SEM
Time (Days)	Coculture-Benzene (Bac.)	Coculture+Benzene (Bac.)	Coculture-Benzene	Coculture+Benzene					No. of Diatoms	50
0	58233.3	92633.3	13410.6	44938.9					No. of bacterial unattached	98
1	280667	279667	53379.1	42829.1					No. of bacterial attached (1-6)	54
3	590333	712000	139163	177643					Diatom to bacterial attached ratio is 100:108
4	954667	1.27667e+06	99881.6	195021					Equation used:
7	1.20967e+06	1.04233e+06	183058	93543.2					Estimate bacterial cell counts= Bacteria attached to the diatom + bacterial unattached to the diatom
									Bacteria attached to the diatom = Diatom cell count *(108/100)
	AVG		SD		Avg. Estimated attached bacteria
Time (Days)	Coculture-Benzene (Bac.)	Coculture+Benzene (Bac.)	Coculture-Benzene	Coculture+Benzene	Estimated Coculture-Benzene (Bac.)	estimated Coculture+Benzene (Bac.)			Diatom to bacterial attached ratio is 100:108
0	8803.33	17940	3126.92	13577.2	71695.3	117984			Hence that is reflected in the formula
1	48433.3	60266.7	3165.96	29739.6	351553	362307
3	1430000	1.26033e+06	246374	311401	2067560	2.02929e+06
4	2.16667e+06	1.98667e+06	265769	280060	3.19771e+06	3.36547e+06
7	2420000	2440000	140000	240208	3726440	3565720
10		2.44333e+06		153731
	AVG		SD
Time (Days)	Ptspent-Benzene	Ptspent+Benzene	Ptspent-Benzene	Ptspent+Benzene
0	5156.67	5870	1894.32	2353.44
1	176333	185000	9865.77	27838.8
3	1.03733e+06	1.17233e+06	145651	169665
4	1.01333e+06	1.20667e+06	244559	200083
7	2.34333e+06	4.87667e+06	453689	311823
10	2.58333e+06	5630000	704367	425088
	AVG		SD
Time (Days)	ASW- Benzene	ASW+ Benzene	ASW- Benzene	ASW+ Benzene
0	8223.33	4853.33	57.735	2101.55
1	90266.7	84233.3	9852.07	17831.5
3	610667	924333	19604.4	258933
4	612667	1.05133e+06	133613	53528.8
7	820667	3.13333e+06	185095	285715
10	920667	3.48667e+06	12662.3	361432
