## Supplementary Table S2 for "Bacterial Volatile Organic Compound Specialists in the Phycosphere"

### Sheet: Sheet1
Bacterial species	Pfam	Gene	Enzyme name	No.of copies	e-value	References
Marinobacter 3-2	PF00848	rhdA	ring hydrooxylating diooxygenase alpha	0
Yoonia 4BL	PF00848	rhdA	ring hydrooxylating diooxygenase alpha	1	9.72e-13
Rhodophyticola 6CLA	PF00848	rhdA	ring hydrooxylating diooxygenase alpha	0
Roseibium 13C1	PF00848	rhdA	ring hydrooxylating diooxygenase alpha	1	2.2e-20
Stappia ARW1T	PF00848	rhdA	ring hydrooxylating diooxygenase alpha	0
Marinobacter 3-2	A5W4F2	bnzA	Benzene 1,2-diooxygenase alpha	1	6.11e-43	https://www.uniprot.org/uniprotkb/A5W4F2/entry
Yoonia 4BL	A5W4F2	bnzA	Benzene 1,2-diooxygenase alpha	1	8.07e-36
Rhodophyticola 6CLA	A5W4F2	bnzA	Benzene 1,2-diooxygenase alpha	1	1.7e-13
Roseibium 13C1	A5W4F2	bnzA	Benzene 1,2-diooxygenase alpha	1	7.9e-22
Stappia ARW1T	A5W4F2	bnzA	Benzene 1,2-diooxygenase alpha	0
Marinobacter 3-2	A5W4F1	bnzB	Benzene 1,2-diooxygenase beta	1	1.13e-06	https://www.uniprot.org/uniprotkb/A5W4F1/entry
Yoonia 4BL	A5W4F1	bnzB	Benzene 1,2-diooxygenase beta	0
Rhodophyticola 6CLA	A5W4F1	bnzB	Benzene 1,2-diooxygenase beta	0
Roseibium 13C1	A5W4F1	bnzB	Benzene 1,2-diooxygenase beta	0
Stappia ARW1T	A5W4F1	bnzB	Benzene 1,2-diooxygenase beta	0
rhdA family promiscuity
Besides toluene (m/z 93.07), TDO exhibits catalytic activity towards benzene (m/z 79.06), ethylbenzene (m/z 107.08), 4-xylene (m/z 107.08), biphenyl, naphthalene (m/z 139.148), and trichloroethylene.
TDO is a multicomponent enzyme consisting of α (todC1) and β (todC2) subunits of ISPTOL, ferredoxin (FDtodB), and ferredoxin reductase (FDRtodA) (Maeda et al. 2001)
Marinobacter 3-2	PF00487	alkB	Alkane 1-monooxygenase	2	3.95e-45
Yoonia 4BL	PF00487	alkB	Alkane 1-monooxygenase	2	2.88e-49
Rhodophyticola 6CLA	PF00487	alkB	Alkane 1-monooxygenase	2	1.05e-95
Roseibium 13C1	PF00487	alkB	Alkane 1-monooxygenase	0
Stappia ARW1T	PF00487	alkB	Alkane 1-monooxygenase	0
Marinobacter 3-2	PF00743	almA	Flavin binding monooxygenases	2	9.64e-24
Yoonia 4BL	PF00743	almA	Flavin binding monooxygenases	0
Rhodophyticola 6CLA	PF00743	almA	Flavin binding monooxygenases	0
Roseibium 13C1	PF00743	almA	Flavin binding monooxygenases	2	3.9e-12
Stappia ARW1T	PF00743	almA	Flavin binding monooxygenases	1	1.19e-08
Marinobacter 3-2	PF02730	aor	Aldehyde dehydrogenase	1
Yoonia 4BL	PF02730	aor	Aldehyde dehydrogenase	2
Rhodophyticola 6CLA	PF02730	aor	Aldehyde dehydrogenase	1
Roseibium 13C1	PF02730	aor	Aldehyde dehydrogenase	2
Stappia ARW1T	PF02730	aor	Aldehyde dehydrogenase	1
Marinobacter 3-2	A1IHE6	acmA	Acetone monooxygenase	2	1.64e-52
Yoonia 4BL	A1IHE6	acmA	Acetone monooxygenase	0
Rhodophyticola 6CLA	A1IHE6	acmA	Acetone monooxygenase	0
Roseibium 13C1	A1IHE6	acmA	Acetone monooxygenase	1	2.67e-12
Stappia ARW1T	A1IHE6	acmA	Acetone monooxygenase	1	1.16e-12
Marinobacter 3-2	Q16DS0	LPOR		0
Yoonia 4BL	Q16DS0	LPOR		2	3.68e-13
Rhodophyticola 6CLA	Q16DS0	LPOR		0
Roseibium 13C1	Q16DS0	LPOR		2	4.18e-13
Stappia ARW1T	Q16DS0	LPOR		0
